# Maturation signatures of conventional dendritic cell subtypes in COVID-19 reflect direct viral sensing

**DOI:** 10.1101/2021.03.03.433597

**Authors:** Laura Marongiu, Giulia Protti, Fabio A. Facchini, Mihai Valache, Francesca Mingozzi, Valeria Ranzani, Anna Rita Putignano, Lorenzo Salviati, Valeria Bevilacqua, Serena Curti, Mariacristina Crosti, Mariella D’Angiò, Laura Rachele Bettini, Andrea Biondi, Luca Nespoli, Nicolò Tamini, Nicola Clementi, Nicasio Mancini, Sergio Abrignani, Roberto Spreafico, Francesca Granucci

## Abstract

Growing evidence suggests that conventional dendritic cells (cDCs) undergo aberrant maturation in COVID-19 and this negatively affects T cell activation. The presence of functional effector T cells in mild patients and dysfunctional T cells in severely ill patients suggests that adequate T cell responses are needed to limit disease severity. Therefore, understanding how cDCs cope with SARS-CoV-2 infections can help elucidate the mechanism of generation of protective immune responses. Here, we report that cDC2 subtypes exhibit similar infection-induced gene signatures with the up-regulation of interferon-stimulated genes and IL-6 signaling pathways. The main difference observed between DC2s and DC3s is the up-regulation of anti-apoptotic genes in DC3s, which explains their accumulation during infection. Furthermore, comparing cDCs between severe and mild patients, we find in the former a profound down-regulation of genes encoding molecules involved in antigen presentation, such as major histocompatibility complex class II (MHCII) molecules, β_2_ microglobulin, TAP and costimulatory proteins, while an opposite trend is observed for proinflammatory molecules, such as complement and coagulation factors. Therefore, as the severity of the disease increases, cDC2s enhance their inflammatory properties and lose their main function, which is the antigen presentation capacity. In vitro, direct exposure of cDC2s to the virus recapitulates the type of activation observed in vivo. Our findings provide evidence that SARS-CoV-2 can interact directly with cDC2s and, by inducing the down-regulation of crucial molecules required for T cell activation, implements an efficient immune escape mechanism that correlates with disease severity.
