## Supplementary material for "Maturation signatures of conventional dendritic cell subtypes in COVID-19 reflect direct viral sensing": Table S3

### Sheet: Sheet1
BTM families	Immune cells and processes	BTM included
Myeloid cells/ inflammation	Myeloid cells, innate/inflammatory response (inflammatory cytokines and chemokines), leukocyte migration, coagulation and platelet activation, complement activation	M0, M4.3, M4.15, M11.0, M11.1, M11.2, M16, M21, M23, M24, M27.0, M27.1, M29, M33, M37.1, M38, M39, M45, M53, M59, M73, M78, M81, M85, M86.0, M86.1, M88.0, M91, M112.0, M112.1, M115, M118.0, M118.1, M132, M163, M199, S4, M30, M32.0, M32.1, M37.0, M42
DC/antigen presentation	DC surface (resting and activated), antigen processing and presentation, DC activation	M5.0, M25, M28, M40, M43.0, M43.1, M50, M64, M67, M71, M87, M95.0, M95.1, M119, M138, M139, M146, M165, M168, M200, M209, S5, S10, S11
IFN type-I	Nucleic acid sensing, IFN type-I induction, and IFN response signature	M13, M68, M75, M111.0, M111.1, M127, M150, M158.0, M158.1
